# Phosphoregulation of hierarchical protein condensate formation during clathrin-mediated endocytosis

**DOI:** 10.64898/2026.09.17.752504

**Authors:** Yidi Sun, Andrew Wong, Gean Hu, Albert Yeam, Katelyn Wong, Lucien Vu Dao, Aline Tschanz, David G. Drubin

## Abstract

The sequential assembly of over 50 proteins during clathrin-mediated endocytosis (CME) is well documented in yeast. However, the mechanisms governing this ordered recruitment remain poorly understood. Biomolecular condensation is proposed to orchestrate CME, but defining biophysical parameters *in vivo* remains challenging. Here, we developed a quantitative *in vivo* titration strategy to systematically determine CME protein assembly profiles. Beyond the previously reported Ede1 (yeast Eps15), seven additional proteins formed enlarged, concentration-dependent assemblies with distinct biophysical properties. Single-cell profiling revealed two biophysical classes among these eight proteins: homeostatic buffers with defined saturation boundaries and continuous assemblers that scale linearly. Acting as scaffolds and clients, these conserved proteins form an interconnected network of kinases, phosphatase recruiters, and substrates. Within this network, reversible phosphorylation modulates assembly stability to drive recruitment transitions. Collectively, this work establishes a two-stage model of protein condensation that drives CME progression from initiation to maturation and offers a general framework for how protein phosphorylation dynamically modulates biomolecular condensation *in vivo*.

**Short Summary:** Quantitative *in vivo* titration shows that eight yeast endocytic proteins form distinct, enlarged assemblies. Reversible phosphorylation dynamically tunes assembly thresholds, orchestrating a two-stage condensate reorganization from initiation to maturation during CME.
