## Supplementary material for "Phosphoregulation of hierarchical protein condensate formation during clathrin-mediated endocytosis": Sup_tables_1

### Sheet: SupTable1
	Supplementary Table 1. Summary information of eight hits
	Protein Candidate	Published Cytosolic Concentration (nM)ᵃ	Max fold change intensity in single-cellsᵇ	Median fold change intensity in single-cellsᶜ	1,6 Hexanediol Sensitivityᵈ	Fluorescence Recovery After Photobleaching (FRAP)			Onset concentration (nM)ᵉ	Partitioning Behavior	Actin Recruitment	Defect in absence of protein	Puncta Mobility with Actin (2min movie)	Mammalian Homolog
						t ½ (s)	Mobile Fraction	Traces (n)
	Ede1	138	22.2x	4.9x	0.905	73.70 +/- 38.47	0.55 +/- 0.31	9	283.7	Buffered	Yes	CME defect	immobile	Eps15
	Pan1	140	45.1x	7.1x	0.86	193.44 +/- 203.61	0.41 +/- 0.27	10	1356.8	Buffered	Yes	Lethal	mobile	ITSN1/2
	Akl1	NA	92.9x	12.3x	0.953	25.60 +/- 15.21	0.49 +/- 0.16	5	411.8	Buffered	No	No defectᶠ	immobile	AAK1
						5.59 +/- 3.52	NA	3
	Scd5	31	16.1x	8.9x	0.551	5.25 +/- 2.88	0.54 +/- 0.08	7	160.5	Buffered	Yes	Lethal	mobile	NA
	Hrr25	NA	14.8x	5.0x	0.962	23.42 +/- 15.30	0.39 +/- 0.15	10	N/A	Non-buffered	Yes	Growth and CME defect	immobile	CK1
	Sla2	116	15.5x	6.9x	1	6.55 +/- 8.74	0.35 +/- 0.07	4	N/A	Non-buffered	Yes	CME defect	immobile	HIP1R
	Sla1	427	16.7x	8.3x	0.957	N/A	N/A	N/A	N/A	Non-buffered	No	CME defect	mobile	CIN85
	Bbc1	78	17.9x	6x	0.994	7.93 +/- 8.06	0.55 +/- 0.17	4	N/A	Non-buffered	Yes	CME defect	immobile	NA
	Notes
	ᵃ Endogenous cytosolic concentrations measured by FCS, from Boeke et al. (2014).
	ᵇ Maximum fold change in mean single-cell GFP fluorescence intensity relative to wildtype, after 180 min β-estradiol induction.
	ᶜ Median fold change in mean single-cell GFP fluorescence intensity relative to wildtype, after 180 min β-estradiol induction.
	ᵈ Fractional decrease in the frequency of puncta per cell after 5-min treatment with 10% (w/v) 1,6-hexanediol (1,6-HD).
	ᵉApparent buffering onset concentration.
	ᶠLoss of Akl1 alone causes no defect due to Ark1/Prk1 redundancy, but combined disruption produces a CME defect.
	N/A: not applicable
	NA: none available

### Sheet: SupTable1Transposed
Supplementary Table 1. Summary information of eight hits
Protein Candidate		Ede1	Pan1	Akl1		Scd5	Hrr25	Sla2	Sla1	Bbc1
Published Cytosolic Concentration (nM)ᵃ		138	140	NA		31	NA	116	427	78
Max fold change intensity in single-cellsᵇ		22.2x	45.1x	92.9x		16.1x	14.8x	15.5x	16.7x	17.9x
Median fold change intensity in single-cellsᶜ		4.9x	7.1x	12.3x		8.9x	5.0x	6.9x	8.3x	6x
1,6 Hexanediol Sensitivityᵈ		0.905	0.86	0.953		0.551	0.962	1	0.957	0.994
Fluorescence Recovery After Photobleaching (FRAP)	t ½ (s)	73.70 +/- 38.47	193.44 +/- 203.61	25.60 +/- 15.21	5.59 +/- 3.52	5.25 +/- 2.88	23.42 +/- 15.30	6.55 +/- 8.74	N/A	7.93 +/- 8.06
	Mobile Fraction	0.55 +/- 0.31	0.41 +/- 0.27	0.49 +/- 0.16		0.54 +/- 0.08	0.39 +/- 0.15	0.35 +/- 0.07	N/A	0.55 +/- 0.17
	Traces	9	10	5	3	7	10	4	N/A	4
Onset concentration (nM)ᵉ		283.7	1356.8	411.8		160.5	N/A	N/A	N/A	N/A
Partitioning Behavior		Buffered	Buffered	Buffered		Buffered	Non-buffered	Non-buffered	Non-buffered	Non-buffered
Actin Recruitment		Yes	Yes	No		Yes	Yes	Yes	No	Yes
Defect in absence of protein		CME defect	Lethal	No defectᶠ		Lethal	Growth and CME defect	CME defect	CME defect	CME defect
Puncta Mobility with Actin (2min movie)		immobile	mobile	immobile		mobile	immobile	immobile	mobile	immobile
Mammalian Homolog		Eps15	ITSN1/2	AAK1		NA	CK1	HIP1R	CIN85	NA
Notes
ᵃ Endogenous cytosolic concentrations measured by FCS, from Boeke et al. (2014).
ᵇ Maximum fold change in mean single-cell GFP fluorescence intensity relative to wildtype, after 180 min β-estradiol induction.
ᶜ Median fold change in mean single-cell GFP fluorescence intensity relative to wildtype, after 180 min β-estradiol induction.
ᵈ Fractional decrease in the frequency of puncta per cell after 5-min treatment with 10% (w/v) 1,6-hexanediol (1,6-HD).
ᵉApparent buffering onset concentration.
ᶠLoss of Akl1 alone causes no defect due to Ark1/Prk1 redundancy, but combined disruption produces a CME defect.
N/A: not applicable
NA: none available

### Sheet: SupTable2
	Supplementary Table 2. Summary information of all screened proteins
	Protein Name	N vs. C Terminal GFP Tagᵃ	IDR Proportionᵇ	Prion-like proportionᶜ	FuzDropᵈ	PSPHunterᵉ	Finches (CALVADOS)ᶠ	Finches (Mpipi)ᵍ	Max normalized total intensityʰ	Median normalized total intensityⁱ	Western blot normalized band intensityʲ	Mammalian Homolog	Function	Uniprot Code
	Hrr25	N	0.38	0.18	0.41	0.61	0.15	0.34	14.8x	5.0x	3.9x	CK1	Phosphoregulates coat proteins during CME	P29295
	Yap1801	C	0.53	0.48	0.97	0.75	0	0.07	78.5x	29x	18.4x	PICALM (CALM)	AP180/CALM clathrin adaptor	P38856
	Yap1802	C	0.53	0.43	0.89	0.7	0	0	31.4x	13.6x	4.9x	PICALM (CALM)	AP180/CALM clathrin adaptor; redundant with Yap1801	P53309
	Syp1	C	0.42	0	0.98	0.75	0	0	52.6x	14.9x	5.4x	FCHO1	Early-site F-BAR adaptor, negative regulator of Las17	P25623
	Sla2	C	0.14	0.06	0.57	0.72	0	0	15.5x	6.9x	3.6x	HIP1R	ANTH/talin-like adaptor linking clathrin coat to actin	P33338
	Ent1	C	0.63	0.43	0.97	0.74	0	0.1	37.8x	7.7x	7.4x	EPN1/EPN2/EPN3	Epsin adaptor; binds PtdIns(4,5)P₂, clathrin, and ubiquitinated cargo	Q00381
	Ent2	C	0.7	0.52	1	0.68	0	0.29	15.3x	8.1x	9.2x	EPN1/EPN2/EPN4	Epsin adaptor; redundant with Ent1	P33338
	Pan1	C	0.8	0.32	1	0.85	0	0	45.1x	45.1x	15.6x	ITSN1/2	Eps15-related coat hub and Arp2/3 activator coupling coat to actin	P32521
	End3	C	0.24	0	0.3	0.5	0	0	30x	13.1x	6.7x	NA	EH-domain adaptor coupling the coat to actin assembly	Q05785
	Sla1	C	0.67	0.23	1	0.87	0	0	22.9x	10.1x	6.8x	CIN85	Adaptor region binding NPFxD cargo signals and coat components	P32790
		N							15.5x	6.9x	8.3x
	Las17	C	0.78	0.45	1	0.88	0	0	25x	7.1x	7x	WASP	Principal Arp2/3 activator for actin polymerization	P39013
		N							29.8x	13.4x	6x
	Vrp1	C	0.96	0	1	0.71	0	0	23.2x	8.8x	14x	WIPF1 (WIP)	Activates Las17 and recruits myosins	P32790
	Scd5	C	0.88	0.42	1	0.74	0	0	16.1x	16.1x	8.9x	NA	PP1/Glc7-targeting subunit; dephosphorylates coat factors vs. Ark1/Prk1	P34758
	Bbc1	C	0.7	0	1	0.87	0	0	17.9x	6x	5.4x	NA	SH3 protein negatively regulating Las17/myosin-driven actin assembly	P47068
	Myo5	C	0.24	0	0.57	0.87	0	0	15.2x	5.4x	3.9x	MYO1E/MYO1F	Type-I myosin; motor and Arp2/3 activator driving invagination	Q12446
	Bzz1	C	0.28	0	0.53	0.64	0	0	42.6x	12.8x	6.1x	TRIP10 (CIP4)	F-BAR/SH3 protein linking Las17 and myosins to actin polymerization	P37370
	Aim21	C	1	0	1	0.78	0	0	48.2x	22.3x	32.1x	NA	Actin assembly regulator; binds capping protein with Tda2	P34758
	Ldb17	C	0.26	0	0.57	0.38	0.5	0	108x	26.2x	6.3x	NA	Late-coat endocytic patch regulator	P40453
	Ark1	C	0.54	0	0.85	0.65	0	0	26.9x	11.9x	5.9x	AAK1/GAK	Ser/Thr kinase; phosphorylates coat proteins for patch disassembly	P47068
	Akl1	C	0.69	0.15	1	0.76	0	0	92.9x	12.3x	7.8x	AAK1	Ark1/Prk1-family Ser/Thr kinase phosphorylating Pan1 and coat proteins	P38080
	Rvs167	C	0.35	0.16	0.95	0.91	0	0	12.3x	2.1x	5.1x	BIN1	N-BAR protein; dimerizes with Rvs161 to promote scission	P38822
	Notes.
	ᵃ N- vs. C-terminal GFP tag: terminus at which GFP was fused.
	ᵇ IDR Proportion: fraction of residues predicted to lie within intrinsically disordered regions using MetaPredict.
	ᶜ Prion-like proportion: fraction of the sequence predicted to be prion-like using PLAAC.
	ᵈ FuzDrop: spontaneous liquid–liquid phase-separation propensity (droplet-promoting probability, pLLPS) from FuzDrop.
	ᵉ PSPHunter: phase-separation propensity score from PSPHunter.
	ᶠ Finches (CALVADOS): value computed with the FINCHES package using the CALVADOS residue-level model.
	ᵍ Finches (Mpipi): as in (f), using the Mpipi model.
	ʰ Maximum total average fluorescence intensity fold change of induced cells relative to wildtype.
	ⁱ Median total average fluorescence intensity fold change of induced cells relative to wildtype.
	ʲ Western blot–normalized fold change in protein level relative to wildtype after induction.
	NA: none available

### Sheet: SupTable2Transposed
				Supplementary Table 2. Summary information of all screened proteins
				Protein Name	Hrr25	Yap1801	Yap1802	Syp1	Sla2	Ent1	Ent2	Pan1	End3	Sla1		Las17		Vrp1	Scd5	Bbc1	Myo5	Bzz1	Aim21	Ldb17	Ark1	Akl1	Rvs167
				N vs. C Terminal GFP Tagᵃ	N	C	C	C	C	C	C	C	C	C	N	C	N	C	C	C	C	C	C	C	C	C	C
				IDR Proportionᵇ	0.38	0.53	0.53	0.42	0.14	0.63	0.7	0.8	0.24	0.67		0.78		0.96	0.88	0.7	0.24	0.28	1	0.26	0.54	0.69	0.35
				Prion-like proportionᶜ	0.18	0.48	0.43	0	0.06	0.43	0.52	0.32	0	0.23		0.45		0	0.42	0	0	0	0	0	0	0.15	0.16
				FuzDropᵈ	0.41	0.75	0.89	0.98	0.57	0.97	1	1	0.3	1		1		1	1	1	0.57	0.53	1	0.57	0.85	1	0.95
				PSPHunterᵉ	0.61		0.7	0.75	0.72	0.74	0.68	0.85	0.5	0.87		0.88		0.71	0.74	0.87	0.87	0.64	0.78	0.38	0.65	0.76	0.91
				Finches (CALVADOS)ᶠ	0.15	0	0	0	0	0	0	0	0	0		0		0	0	0	0	0	0	0.5	0	0	0
				Finches (Mpipi)ᵍ	0.34	0.07	0	0	0	0.1	0.29	0	0	0		0		0	0	0	0	0	0	0	0	0	0
				Max normalized total intensityʰ	14.8x	78.5x	31.4x	52.6x	15.5x	37.8x	15.3x	45.1x	30x	22.9x	15.5x	25x	29.8x	23.2x	16.1x	17.9x	15.2x	42.6x	48.2x	108x	26.9x	92.9x	12.3x
				Median normalized total intensityⁱ	5.0x	29x	13.6x	14.9x	6.9x	7.7x	8.1x	45.1x	13.1x	10.1x	6.9x	7.1x	13.4x	8.8x	16.1x	6x	5.4x	12.8x	22.3x	26.2x	11.9x	12.3x	2.1x
				Western blot normalized band intensityʲ	3.9x	18.4x	4.9x	5.4x	3.6x	7.4x	9.2x	15.6x	6.7x	6.8x	8.3x	7x	6x	14x	8.9x	5.4x	3.9x	6.1x	32.1x	6.3x	5.9x	7.8x	5.1x
				Mammalian Homolog	CK1	PICALM (CALM)	PICALM (CALM)	FCHO1	HIP1R	EPN1/EPN2/EPN3	EPN1/EPN2/EPN4	ITSN1/2	NA	CIN85		WASP		WIPF1 (WIP)	NA	NA	MYO1E/MYO1F	TRIP10 (CIP4)	NA	NA	AAK1/GAK	AAK1	BIN1
				Function	Phosphoregulates coat proteins during CME	AP180/CALM clathrin adaptor	AP180/CALM clathrin adaptor; redundant with Yap1801	Early-site F-BAR adaptor, negative regulator of Las17	ANTH/talin-like adaptor linking clathrin coat to actin	Epsin adaptor; binds PtdIns(4,5)P₂, clathrin, and ubiquitinated cargo	Epsin adaptor; redundant with Ent1	Eps15-related coat hub and Arp2/3 activator coupling coat to actin	EH-domain adaptor coupling the coat to actin assembly	Adaptor region binding NPFxD cargo signals and coat components		Principal Arp2/3 activator for actin polymerization		Activates Las17 and recruits myosins	PP1/Glc7-targeting subunit; dephosphorylates coat factors vs. Ark1/Prk1	SH3 protein negatively regulating Las17/myosin-driven actin assembly	Type-I myosin; motor and Arp2/3 activator driving invagination	F-BAR/SH3 protein linking Las17 and myosins to actin polymerization	Actin assembly regulator; binds capping protein with Tda2	Late-coat endocytic patch regulator	Ser/Thr kinase; phosphorylates coat proteins for patch disassembly	Ark1/Prk1-family Ser/Thr kinase phosphorylating Pan1 and coat proteins	N-BAR protein; dimerizes with Rvs161 to promote scission
				Uniprot Code	P29295	P38856	P53309	P25623	P33338	Q00381	P33338	P32521	Q05785	P32790		P39013		P32790	P34758	P47068	Q12446	P37370	P34758	P40453	P47068	P38080	P38822
				Notes.
				ᵃ N- vs. C-terminal GFP tag: terminus at which GFP was fused.
				ᵇ IDR Proportion: fraction of residues predicted to lie within intrinsically disordered regions using MetaPredict.
				ᶜ Prion-like proportion: fraction of the sequence predicted to be prion-like using PLAAC.
				ᵈ FuzDrop: spontaneous liquid–liquid phase-separation propensity (droplet-promoting probability, pLLPS) from FuzDrop.
				ᵉ PSPHunter: phase-separation propensity score from PSPHunter.
				ᶠ Finches (CALVADOS): value computed with the FINCHES package using the CALVADOS residue-level model.
				ᵍ Finches (Mpipi): as in (f), using the Mpipi model.
				ʰ Maximum total average fluorescence intensity fold change of induced cells relative to wildtype.
				ⁱ Median total average fluorescence intensity fold change of induced cells relative to wildtype.
				ʲ Western blot–normalized fold change in protein level relative to wildtype after induction.
				NA: none available
