## Supplementary material for "Phosphoregulation of hierarchical protein condensate formation during clathrin-mediated endocytosis": Sup_tables_2

### Sheet: Strains
Strain	Genotype
DCT106	ENT1-GFP::HIS3
DCT118	RVS167-GFP::HIS3
DCT128	YAP1802-GFP::HIS3
DCT134	BBC1-GFP::HIS3
DDY1102	ade2-1/+, _x001D_his3∆200/his3∆200, _x001D_leu2-3,112/leu2-3,112, _x001D_ura3-52/ura3-52, _x001D_+/lys2-801(am), _x001D__x001D__x001D__x001D__x001D__x001D__x001D__x001D__x001D__x001D__x001D__x001D__x001D_
DDY2735	PAN1-GFP::HIS3
DDY2736	Las17-GFP::HIS3
DDY2795	SLA2-GFP::HIS3
DDY2865	pan1-15TA-GFP::LEU2::HIS3
DDY2814	MYO5-GFP::HIS3
DDY2822	PRK1-3xGFP::URA3
DDY3201	VRP1-GFP::HIS3
DDY3202	BZZ1-GFP::HIS3
DDY3478	ARK1-GFP::KanMX
DDY3532	SCD5-3xGFP::HIS3
DDY3607	AKL1-GFP::KanMX
DDY3697	ENT2-GFP::HIS3
DDY3865	SYP1-GFP::KanMX6
DDY3866	EDE1-GFP::HIS3
DDY4080	END3-GFP::HIS3
DDY4341	GFP-UBP7
DDY4370	HRR25-3xGFP::HIS3
DDY904	MATα ade2-1 his3Δ200 leu2-3,112 ura3-52 lys2-801
YSY4120	GFP::HIS3-LAS17
YSY4133	AIM21-GFP::HIS3
YSY4301	LDB17-GFP::HIS3
YSY4573	YAP1801-GFP::HIS3
YSY5310	pGAL::KanMX-YAP1802-GFP::HIS3, GEV::URA3
YSY5322	pGAL::KanMX-LAS17-GFP::HIS3, GEV::URA3
YSY5520	pGAL::KanMX-EDE1-GFP::HIS3, GEV::URA3
YSY5536	pGAL::KanMX-ENT1-GFP::HIS3, GEV::URA3
YSY5550	pGAL::KanMX-SLA2-GFP::HIS3, GEV::URA3
YSY5797	pGAL::KanMX-PAN1-GFP::HIS3, GEV::URA3
YSY5884	pGAL::KanMX-SCD5-3xGFP::HIS3, GEV::URA3
YSY5903	pGAL::GFP::KanMX-UBP7, GEV::URA3
YSY5941	pGAL::KanMX-HRR25-3xGFP::HIS3, GEV::URA3
YSY5945	pGAL::KanMX-EDE1-GFP::HIS3, SAC6-2xScarlet::LEU2, GEV::URA3
YSY5947	pGAL::KanMX-PAN1-GFP::HIS3, SAC6-2xScarlet::LEU2, GEV::URA3
YSY5952	pGAL::KanMX-SLA2-GFP::HIS3, SAC6-2xScarlet::LEU2, GEV::URA3
YSY5966	pGAL::KanMX-SCD5-GFP::HIS3, SAC6-2xScarlet::LEU2, GEV::URA3
YSY5969	pGAL-GFP::KanMX-SLA1, SAC6-2xScarlet::LEU2, GEV::URA3
YSY6024	pGAL::HIS3-AKL1-GFP::KanMX, GEV::URA3
YSY6028	pGAL::KanMX-HRR25-3xGFP::HIS3, SAC6-2xScarlet::LEU2, GEV::URA3
YSY6051	pGAL::GFP::KanMX-LAS17, GEV::URA3
YSY6064	pGAL::GFP::KanMX-SLA1, SAC6-2xScarlet::LEU2, GEV::URA3
YSY6077	pGAL::KanMX-SCD5-GFP::HIS3, Pan12xScarlet::LEU2, GEV::URA3
YSY6113	pGAL::KanMX-END3-GFP::HIS3, GEV::URA3
YSY6124	pGAL::KanMX-VRP1-GFP::HIS3, GEV::URA3
YSY6151	pGAL::KanMX-YAP1801-GFP::HIS3, GEV::URA3
YSY6154	pGAL::KanMX-RVS167-GFP::HIS3, GEV::URA3
YSY6171	URA3::GFP-SLA1
YSY6175	pGAL::KanMX-ENT2-GFP::HIS3, GEV::URA3
YSY6184	pGAL::KanMX-AIM21-GFP::HIS3, GEV::URA3
YSY6192	pGAL::KanMX-LDB17-GFP::HIS3, GEV::URA3
YSY6254	pGAL::KanMX-SYP1-GFP::KanMX6, GEV::URA3
YSY6255	pGAL::KanMX-MYO5-GFP::HIS3, GEV::URA3
YSY6256	pGAL::KanMX-BBC1-GFP::HIS3, GEV::URA3
YSY6257	pGAL::KanMX-BBC1-GFP::HIS3, SAC6-2xScarlet::LEU2, GEV::URA3
YSY6279	pGAL::KanMX-BZZ1-GFP::HIS3, GEV::URA3
YSY6398	pGAL::HIS3-AKL1-GFP::KanMX, Pan1-2xScarlet::LEU2, GEV::URA3
YSY6400	pGAL::HIS3-AKL1-GFP::KanMX, SAC6-2xScarlet::LEU2, GEV::URA3
YSY6696	pGAL::HIS3-ARK1-GFP::KanMX, GEV::URA3
	All strains were derived from DDY904 or DDY1102
